# Malaria control and the unexpected spread of diagnostic-resistant *Plasmodium falciparum* in Peru

**DOI:** 10.64898/2026.02.25.707493

**Authors:** Isabela Gerdes Gyuricza, Abebe A. Fola, Alfred Simkin, Kyaw L. Thwai, Jonathan J. Juliano, Jeffrey A. Bailey, Parul Johri, Cobi M. Henry, Luis Cabrera-Sosa, Gerardo Porras-Laymito, Qin Cheng, Oliver J. Watson, Dionicia Gamboa, Hugo O. Valdivia, Jonathan B. Parr

## Abstract

*Plasmodium falciparum* parasites with deletions of the histidine-rich protein 2 and 3 (*hrp2* and *hrp3*) genes evade detection by common rapid diagnostic tests (RDTs) and pose a growing threat to malaria control. While these deletions have emerged in multiple regions globally, the evolutionary forces driving their spread remain unclear. Here, we analyze 1,215 *P. falciparum* samples collected between 2003 and 2018 in Loreto, Peru. This region experienced a major decline in malaria transmission following the Project for Malaria Control in Andean Border Areas (PAMAFRO) and now harbors a high proportion of *hrp2/3* deleted parasites despite limited RDT use. Using molecular inversion probe (MIP) sequencing across > 2,000 genome-wide loci, we observed a marked reduction in genetic diversity, increased clonality, and fixation of parasites with deletions of both *hrp2* and *hrp3* genes (*hrp2-/3-*) over time. Identity-by-descent (IBD) analysis revealed rapid expansion of a single *hrp2-/3-* dominant lineage in the post-PAMAFRO period, consistent with clonal replacement after intense malaria control. Targeted sequencing of the *hrp2/3* regions showed conserved deletion breakpoints across three different lineages, indicative of recombination of a common haplotype into distinct genetic backgrounds. To investigate the evolutionary forces driving the fixation of *hrp2-/3-* in Loreto, we simulated allele frequency trajectories under different selection coefficients. We found that fixation of *hrp2-/3-* due solely to genetic drift (selection coefficient *s* = 0) is unlikely; a selection coefficient of *s* ≥ 0.03 was required for fixation to occur consistently. However, our simulations also indicate that a genetic bottleneck caused by PAMAFRO increased the likelihood of fixation through drift by 4.5- to 17-fold depending on the population. These findings suggest that *hrp2-/3-* fixation was likely driven by a combination of demographic changes resulting from PAMAFRO and selective advantage unrelated to RDT use. Our results demonstrate how intensive malaria control efforts can reshape parasite populations and underscore the value of expanded genomic surveillance as countries move toward malaria elimination.
