## Supplemental Table 2 for "Malaria control and the unexpected spread of diagnostic-resistant *Plasmodium falciparum* in Peru"

sample_name	run1	run2	Concordant_between_runs	Undetermined_genotype
516	hrp2 deleted only	Wild-type	FALSE	FALSE
529	hrp3 deleted only	Possible deletion - manual review required	FALSE	TRUE
517	Invalid - insufficient DNA	Invalid - insufficient DNA	TRUE	TRUE
528	Invalid - insufficient DNA	Invalid - insufficient DNA	TRUE	TRUE
518	Invalid - insufficient DNA	Invalid - insufficient DNA	TRUE	TRUE
513	hrp3 deleted only	hrp3 deleted only	TRUE	FALSE
519	Invalid - insufficient DNA	Invalid - insufficient DNA	TRUE	TRUE
511	hrp3 deleted only	Possible deletion - manual review required	FALSE	TRUE
520	hrp3 deleted only	hrp3 deleted only	TRUE	FALSE
512	hrp3 deleted only	hrp3 deleted only	TRUE	FALSE
521	hrp2 deleted only	Wild-type	FALSE	FALSE
510	hrp3 deleted only	hrp3 deleted only	TRUE	FALSE
522	hrp3 deleted only	hrp3 deleted only	TRUE	FALSE
509	Wild-type	Wild-type	TRUE	FALSE
523	hrp2 deleted only	hrp2 deleted only	TRUE	FALSE
508	hrp3 deleted only	hrp3 deleted only	TRUE	FALSE
524	Invalid - insufficient DNA	Invalid - insufficient DNA	TRUE	TRUE
507	Invalid - insufficient DNA	Invalid - insufficient DNA	TRUE	TRUE
525	hrp3 deleted only	Double deleted	FALSE	FALSE
506	hrp3 deleted only	hrp3 deleted only	TRUE	FALSE
526	Wild-type	Wild-type	TRUE	FALSE
505	Possible deletion - manual review required	Possible deletion - manual review required	TRUE	TRUE
527	Possible deletion - manual review required	hrp3 deleted only	FALSE	TRUE
341	Possible deletion - manual review required	Possible deletion - manual review required	TRUE	TRUE
340	hrp3 deleted only	Possible deletion - manual review required	FALSE	TRUE
334	hrp3 deleted only	hrp3 deleted only	TRUE	FALSE
339	hrp3 deleted only	hrp3 deleted only	TRUE	FALSE
303	Double deleted	Double deleted	TRUE	FALSE
338	hrp2 deleted only	hrp2 deleted only	TRUE	FALSE
305	hrp2 deleted only	hrp2 deleted only	TRUE	FALSE
337	hrp3 deleted only	hrp3 deleted only	TRUE	FALSE
306	hrp2 deleted only	hrp2 deleted only	TRUE	FALSE
336	hrp3 deleted only	hrp3 deleted only	TRUE	FALSE
307	Double deleted	Double deleted	TRUE	FALSE
335	hrp3 deleted only	hrp3 deleted only	TRUE	FALSE
308	hrp3 deleted only	hrp3 deleted only	TRUE	FALSE
328	Double deleted	Double deleted	TRUE	FALSE
309	hrp3 deleted only	hrp3 deleted only	TRUE	FALSE
329	Invalid - insufficient DNA	Invalid - insufficient DNA	TRUE	TRUE
310	hrp2 deleted only	hrp2 deleted only	TRUE	FALSE
331	Double deleted	Double deleted	TRUE	FALSE
311	hrp3 deleted only	hrp3 deleted only	TRUE	FALSE
332	hrp3 deleted only	Double deleted	FALSE	FALSE
316	Double deleted	Double deleted	TRUE	FALSE
333	Possible deletion - manual review required	Double deleted	FALSE	TRUE
317	hrp3 deleted only	hrp3 deleted only	TRUE	FALSE
330	hrp3 deleted only	hrp3 deleted only	TRUE	FALSE
318	Double deleted	Double deleted	TRUE	FALSE
320	hrp3 deleted only	hrp3 deleted only	TRUE	FALSE
288	hrp3 deleted only	hrp3 deleted only	TRUE	FALSE
321	hrp2 deleted only	hrp2 deleted only	TRUE	FALSE
289	hrp3 deleted only	hrp3 deleted only	TRUE	FALSE
322	Double deleted	Double deleted	TRUE	FALSE
290	Double deleted	Double deleted	TRUE	FALSE
323	Double deleted	Double deleted	TRUE	FALSE
292	Wild-type	Wild-type	TRUE	FALSE
324	hrp3 deleted only	hrp3 deleted only	TRUE	FALSE
293	Double deleted	Double deleted	TRUE	FALSE
325	hrp2 deleted only	hrp2 deleted only	TRUE	FALSE
294	hrp3 deleted only	hrp3 deleted only	TRUE	FALSE
326	hrp2 deleted only	hrp2 deleted only	TRUE	FALSE
295	Double deleted	Double deleted	TRUE	FALSE
285	hrp2 deleted only	CT < 15, possible artifact	FALSE	TRUE
296	hrp3 deleted only	hrp3 deleted only	TRUE	FALSE
286	hrp2 deleted only	Possible deletion - manual review required	FALSE	TRUE
297	Invalid - insufficient DNA	Invalid - insufficient DNA	TRUE	TRUE
327	hrp3 deleted only	hrp3 deleted only	TRUE	FALSE
300	Double deleted	Double deleted	TRUE	FALSE
287	Double deleted	Double deleted	TRUE	FALSE
299	Double deleted	Double deleted	TRUE	FALSE
284	hrp2 deleted only	hrp2 deleted only	TRUE	FALSE
298	Double deleted	Double deleted	TRUE	FALSE
301	Double deleted	Double deleted	TRUE	FALSE
268	hrp3 deleted only	hrp3 deleted only	TRUE	FALSE
256	hrp3 deleted only	hrp3 deleted only	TRUE	FALSE
269	Double deleted	Double deleted	TRUE	FALSE
257	Double deleted	Double deleted	TRUE	FALSE
270	hrp3 deleted only	hrp3 deleted only	TRUE	FALSE
259	hrp3 deleted only	hrp3 deleted only	TRUE	FALSE
271	Double deleted	Double deleted	TRUE	FALSE
258	Double deleted	Double deleted	TRUE	FALSE
272	hrp3 deleted only	hrp3 deleted only	TRUE	FALSE
260	hrp3 deleted only	hrp3 deleted only	TRUE	FALSE
273	Double deleted	Double deleted	TRUE	FALSE
262	hrp3 deleted only	hrp3 deleted only	TRUE	FALSE
274	hrp3 deleted only	hrp3 deleted only	TRUE	FALSE
263	Double deleted	Double deleted	TRUE	FALSE
275	hrp3 deleted only	hrp3 deleted only	TRUE	FALSE
264	hrp3 deleted only	hrp3 deleted only	TRUE	FALSE
276	Double deleted	Double deleted	TRUE	FALSE
265	hrp3 deleted only	hrp3 deleted only	TRUE	FALSE
277	Double deleted	Double deleted	TRUE	FALSE
266	hrp2 deleted only	Possible deletion - manual review required	FALSE	TRUE
278	hrp3 deleted only	hrp3 deleted only	TRUE	FALSE
267	Double deleted	Possible deletion - manual review required	FALSE	TRUE
279	Possible deletion - manual review required	Possible deletion - manual review required	TRUE	TRUE
231	hrp3 deleted only	Possible deletion - manual review required	FALSE	TRUE
244	hrp3 deleted only	Possible deletion - manual review required	FALSE	TRUE
232	hrp3 deleted only	hrp3 deleted only	TRUE	FALSE
245	hrp3 deleted only	hrp3 deleted only	TRUE	FALSE
233	hrp3 deleted only	hrp3 deleted only	TRUE	FALSE
246	hrp3 deleted only	hrp3 deleted only	TRUE	FALSE
234	Double deleted	Double deleted	TRUE	FALSE
247	Double deleted	Double deleted	TRUE	FALSE
235	Double deleted	Double deleted	TRUE	FALSE
248	Double deleted	Double deleted	TRUE	FALSE
237	hrp2 deleted only	hrp2 deleted only	TRUE	FALSE
249	hrp3 deleted only	hrp3 deleted only	TRUE	FALSE
238	hrp2 deleted only	hrp2 deleted only	TRUE	FALSE
250	Double deleted	Double deleted	TRUE	FALSE
239	Wild-type	hrp2 deleted only	FALSE	FALSE
251	hrp3 deleted only	hrp3 deleted only	TRUE	FALSE
240	hrp2 deleted only	hrp2 deleted only	TRUE	FALSE
252	Possible deletion - manual review required	Possible deletion - manual review required	TRUE	TRUE
241	hrp3 deleted only	Possible deletion - manual review required	FALSE	TRUE
253	Possible deletion - manual review required	Possible deletion - manual review required	TRUE	TRUE
242	hrp2 deleted only	hrp2 deleted only	TRUE	FALSE
210	Wild-type	Wild-type	TRUE	FALSE
243	hrp3 deleted only	Wild-type	FALSE	FALSE
254	Invalid - insufficient DNA	Wild-type	FALSE	TRUE
211	hrp3 deleted only	hrp3 deleted only	TRUE	FALSE
223	hrp3 deleted only	Possible deletion - manual review required	FALSE	TRUE
212	hrp3 deleted only	hrp3 deleted only	TRUE	FALSE
224	Wild-type	hrp2 deleted only	FALSE	FALSE
213	Wild-type	Wild-type	TRUE	FALSE
229	hrp3 deleted only	hrp3 deleted only	TRUE	FALSE
214	Double deleted	Double deleted	TRUE	FALSE
226	hrp3 deleted only	hrp3 deleted only	TRUE	FALSE
215	hrp2 deleted only	hrp2 deleted only	TRUE	FALSE
225	Wild-type	hrp2 deleted only	FALSE	FALSE
216	hrp3 deleted only	hrp3 deleted only	TRUE	FALSE
228	hrp3 deleted only	hrp3 deleted only	TRUE	FALSE
217	hrp3 deleted only	hrp3 deleted only	TRUE	FALSE
283	hrp2 deleted only	hrp2 deleted only	TRUE	FALSE
218	hrp3 deleted only	hrp3 deleted only	TRUE	FALSE
282	Possible deletion - manual review required	Wild-type	FALSE	TRUE
219	hrp2 deleted only	hrp2 deleted only	TRUE	FALSE
281	hrp3 deleted only	hrp3 deleted only	TRUE	FALSE
220	Wild-type	Wild-type	TRUE	FALSE
280	Possible deletion - manual review required	Possible deletion - manual review required	TRUE	TRUE
221	hrp3 deleted only	Possible deletion - manual review required	FALSE	TRUE
196	hrp2 deleted only	Wild-type	FALSE	FALSE
222	hrp3 deleted only	Wild-type	FALSE	FALSE
197	Invalid - insufficient DNA	Invalid - insufficient DNA	TRUE	TRUE
198	hrp2 deleted only	Possible deletion - manual review required	FALSE	TRUE
195	hrp3 deleted only	Possible deletion - manual review required	FALSE	TRUE
199	hrp3 deleted only	hrp3 deleted only	TRUE	FALSE
183	Invalid - insufficient DNA	Wild-type	FALSE	TRUE
200	Possible deletion - manual review required	hrp3 deleted only	FALSE	TRUE
185	Wild-type	Wild-type	TRUE	FALSE
201	Wild-type	Wild-type	TRUE	FALSE
186	hrp3 deleted only	hrp3 deleted only	TRUE	FALSE
202	Wild-type	Wild-type	TRUE	FALSE
187	Possible deletion - manual review required	hrp3 deleted only	FALSE	TRUE
203	hrp3 deleted only	hrp3 deleted only	TRUE	FALSE
188	hrp3 deleted only	hrp3 deleted only	TRUE	FALSE
204	hrp3 deleted only	hrp3 deleted only	TRUE	FALSE
189	hrp3 deleted only	hrp3 deleted only	TRUE	FALSE
206	hrp2 deleted only	hrp2 deleted only	TRUE	FALSE
190	hrp3 deleted only	hrp3 deleted only	TRUE	FALSE
207	hrp3 deleted only	hrp3 deleted only	TRUE	FALSE
191	hrp3 deleted only	hrp3 deleted only	TRUE	FALSE
208	hrp3 deleted only	hrp3 deleted only	TRUE	FALSE
192	Wild-type	Wild-type	TRUE	FALSE
209	Invalid - insufficient DNA	Invalid - insufficient DNA	TRUE	TRUE
193	Double deleted	Double deleted	TRUE	FALSE
184	Wild-type	Wild-type	TRUE	FALSE
194	Wild-type	Wild-type	TRUE	FALSE
168	Possible deletion - manual review required	Possible deletion - manual review required	TRUE	TRUE
179	Wild-type	Wild-type	TRUE	FALSE
167	Possible deletion - manual review required	hrp3 deleted only	FALSE	TRUE
180	Wild-type	hrp2 deleted only	FALSE	FALSE
169	Wild-type	Wild-type	TRUE	FALSE
181	Invalid - insufficient DNA	Invalid - insufficient DNA	TRUE	TRUE
170	Wild-type	Wild-type	TRUE	FALSE
182	hrp3 deleted only	hrp3 deleted only	TRUE	FALSE
172	hrp2 deleted only	CT < 15, possible artifact	FALSE	TRUE
152	hrp3 deleted only	hrp3 deleted only	TRUE	FALSE
171	hrp3 deleted only	hrp3 deleted only	TRUE	FALSE
153	hrp3 deleted only	hrp3 deleted only	TRUE	FALSE
173	hrp3 deleted only	hrp3 deleted only	TRUE	FALSE
154	Double deleted	Double deleted	TRUE	FALSE
174	Wild-type	Wild-type	TRUE	FALSE
157	hrp3 deleted only	hrp3 deleted only	TRUE	FALSE
175	hrp3 deleted only	hrp3 deleted only	TRUE	FALSE
158	hrp3 deleted only	hrp3 deleted only	TRUE	FALSE
176	hrp3 deleted only	hrp3 deleted only	TRUE	FALSE
155	Double deleted	Double deleted	TRUE	FALSE
177	Wild-type	Wild-type	TRUE	FALSE
159	hrp3 deleted only	Wild-type	FALSE	FALSE
178	Wild-type	Wild-type	TRUE	FALSE
156	Wild-type	Wild-type	TRUE	FALSE
138	Possible deletion - manual review required	hrp3 deleted only	FALSE	TRUE
147	hrp3 deleted only	hrp3 deleted only	TRUE	FALSE
135	hrp3 deleted only	hrp3 deleted only	TRUE	FALSE
148	hrp3 deleted only	hrp3 deleted only	TRUE	FALSE
139	hrp3 deleted only	hrp3 deleted only	TRUE	FALSE
149	hrp3 deleted only	hrp3 deleted only	TRUE	FALSE
140	Wild-type	Wild-type	TRUE	FALSE
150	hrp3 deleted only	hrp3 deleted only	TRUE	FALSE
136	Wild-type	Wild-type	TRUE	FALSE
151	hrp3 deleted only	Possible deletion - manual review required	FALSE	TRUE
137	hrp2 deleted only	hrp2 deleted only	TRUE	FALSE
115	Wild-type	Wild-type	TRUE	FALSE
141	hrp3 deleted only	hrp3 deleted only	TRUE	FALSE
116	hrp3 deleted only	hrp3 deleted only	TRUE	FALSE
142	Wild-type	Wild-type	TRUE	FALSE
117	Wild-type	Wild-type	TRUE	FALSE
144	hrp3 deleted only	hrp3 deleted only	TRUE	FALSE
118	hrp3 deleted only	hrp3 deleted only	TRUE	FALSE
143	Double deleted	Double deleted	TRUE	FALSE
120	hrp3 deleted only	hrp3 deleted only	TRUE	FALSE
145	Double deleted	Possible deletion - manual review required	FALSE	TRUE
121	Double deleted	Possible deletion - manual review required	FALSE	TRUE
146	Wild-type	Wild-type	TRUE	FALSE
119	Wild-type	Wild-type	TRUE	FALSE
133	Invalid - insufficient DNA	Invalid - insufficient DNA	TRUE	TRUE
113	hrp3 deleted only	hrp3 deleted only	TRUE	FALSE
132	hrp3 deleted only	hrp3 deleted only	TRUE	FALSE
112	hrp3 deleted only	hrp3 deleted only	TRUE	FALSE
131	Wild-type	Wild-type	TRUE	FALSE
111	Invalid - insufficient DNA	Possible deletion - manual review required	FALSE	TRUE
130	Wild-type	Wild-type	TRUE	FALSE
109	Wild-type	Wild-type	TRUE	FALSE
129	Wild-type	Wild-type	TRUE	FALSE
110	hrp3 deleted only	hrp3 deleted only	TRUE	FALSE
127	Double deleted	Double deleted	TRUE	FALSE
108	hrp3 deleted only	hrp3 deleted only	TRUE	FALSE
128	Wild-type	Wild-type	TRUE	FALSE
105	hrp2 deleted only	hrp2 deleted only	TRUE	FALSE
126	hrp2 deleted only	hrp2 deleted only	TRUE	FALSE
107	hrp3 deleted only	hrp3 deleted only	TRUE	FALSE
125	Invalid - insufficient DNA	Invalid - insufficient DNA	TRUE	TRUE
106	Invalid - insufficient DNA	Invalid - insufficient DNA	TRUE	TRUE
124	Wild-type	Wild-type	TRUE	FALSE
104	hrp2 deleted only	hrp2 deleted only	TRUE	FALSE
123	Invalid - insufficient DNA	Possible deletion - manual review required	FALSE	TRUE
103	Invalid - insufficient DNA	Invalid - insufficient DNA	TRUE	TRUE
122	Double deleted	Double deleted	TRUE	FALSE
102	Invalid - insufficient DNA	hrp2 deleted only	FALSE	TRUE
93	Wild-type	Wild-type	TRUE	FALSE
54	Invalid - insufficient DNA	Invalid - insufficient DNA	TRUE	TRUE
94	Invalid - insufficient DNA	Possible deletion - manual review required	FALSE	TRUE
53	Possible deletion - manual review required	Double deleted	FALSE	TRUE
95	hrp3 deleted only	hrp3 deleted only	TRUE	FALSE
52	hrp3 deleted only	hrp3 deleted only	TRUE	FALSE
96	hrp2 deleted only	hrp2 deleted only	TRUE	FALSE
82	hrp2 deleted only	hrp2 deleted only	TRUE	FALSE
97	hrp3 deleted only	hrp3 deleted only	TRUE	FALSE
83	hrp3 deleted only	hrp3 deleted only	TRUE	FALSE
98	Wild-type	Wild-type	TRUE	FALSE
86	Invalid - insufficient DNA	Invalid - insufficient DNA	TRUE	TRUE
99	hrp3 deleted only	hrp3 deleted only	TRUE	FALSE
84	hrp3 deleted only	hrp3 deleted only	TRUE	FALSE
100	hrp3 deleted only	hrp3 deleted only	TRUE	FALSE
88	hrp3 deleted only	hrp3 deleted only	TRUE	FALSE
101	hrp3 deleted only	hrp3 deleted only	TRUE	FALSE
89	hrp3 deleted only	hrp3 deleted only	TRUE	FALSE
87	Invalid - insufficient DNA	Invalid - insufficient DNA	TRUE	TRUE
90	Wild-type	Wild-type	TRUE	FALSE
81	Possible deletion - manual review required	Possible deletion - manual review required	TRUE	TRUE
92	Wild-type	Wild-type	TRUE	FALSE
114	Wild-type	Wild-type	TRUE	FALSE
91	Wild-type	Wild-type	TRUE	FALSE
47	Invalid - insufficient DNA	Invalid - insufficient DNA	TRUE	TRUE
42	Possible deletion - manual review required	Possible deletion - manual review required	TRUE	TRUE
76	hrp3 deleted only	hrp3 deleted only	TRUE	FALSE
43	hrp3 deleted only	hrp3 deleted only	TRUE	FALSE
73	hrp3 deleted only	hrp3 deleted only	TRUE	FALSE
78	hrp3 deleted only	hrp3 deleted only	TRUE	FALSE
72	hrp3 deleted only	hrp3 deleted only	TRUE	FALSE
77	hrp3 deleted only	hrp3 deleted only	TRUE	FALSE
70	Wild-type	Wild-type	TRUE	FALSE
44	hrp2 deleted only	hrp2 deleted only	TRUE	FALSE
71	hrp3 deleted only	Possible deletion - manual review required	FALSE	TRUE
165	Invalid - insufficient DNA	Invalid - insufficient DNA	TRUE	TRUE
64	Wild-type	Wild-type	TRUE	FALSE
164	hrp3 deleted only	hrp3 deleted only	TRUE	FALSE
66	hrp2 deleted only	hrp2 deleted only	TRUE	FALSE
162	hrp3 deleted only	hrp3 deleted only	TRUE	FALSE
68	hrp2 deleted only	CT < 15, possible artifact	FALSE	TRUE
160	hrp3 deleted only	hrp3 deleted only	TRUE	FALSE
56	hrp2 deleted only	hrp2 deleted only	TRUE	FALSE
163	hrp3 deleted only	hrp3 deleted only	TRUE	FALSE
55	Wild-type	Wild-type	TRUE	FALSE
161	hrp3 deleted only	hrp3 deleted only	TRUE	FALSE
57	Possible deletion - manual review required	hrp3 deleted only	FALSE	TRUE
46	hrp2 deleted only	hrp2 deleted only	TRUE	FALSE
