## Supplemental Table 4 for "Malaria control and the unexpected spread of diagnostic-resistant *Plasmodium falciparum* in Peru"

mip_pcr_well	sample_well	sample_plate	sample_name	humanbb	hrp2	hrp3	ldh	qpcr_plate
O16	NA	NA	3D7	28.5510447411084	24.647617759238	24.7267333036707	24.7156031604521	Plate1
P16	NA	NA	3D7	NA	32.0056028176852	35.1321245216209	25.8526894279665	Plate1
O18	NA	NA	DD2	NA	NA	27.0544033203051	26.8534479817433	Plate1
P18	NA	NA	DD2	NA	NA	28.5130279504416	26.3064312523484	Plate1
O20	NA	NA	HB3	NA	25.7289323326743	NA	25.7641388900949	Plate1
P20	NA	NA	HB3	NA	27.0092898049785	NA	25.5550865765967	Plate1
O22	NA	NA	HumanDNA	31.3533338601196	NA	NA	NA	Plate1
P22	NA	NA	HumanDNA	NA	NA	NA	NA	Plate1
O24	NA	NA	NTC	NA	NA	NA	NA	Plate1
P24	NA	NA	NTC	NA	NA	NA	35.2415043558055	Plate1
O16	NA	NA	3D7	28.3291929711544	25.2757802744095	25.2420740329437	25.1161503874632	Plate2
P16	NA	NA	3D7	28.5347089263511	25.2158137903102	25.0881190979893	25.1428962787472	Plate2
O18	NA	NA	DD2	NA	NA	26.6379814543842	25.9496159301834	Plate2
P18	NA	NA	DD2	NA	NA	26.4627629512862	25.7078359902964	Plate2
O20	NA	NA	HB3	NA	26.9834276985005	NA	25.2176255541478	Plate2
P20	NA	NA	HB3	NA	27.50236872899	NA	25.1504003566586	Plate2
O22	NA	NA	HumanDNA	27.1518620522096	NA	NA	NA	Plate2
P22	NA	NA	HumanDNA	27.5371293544269	NA	NA	NA	Plate2
O24	NA	NA	NTC	NA	NA	NA	NA	Plate2
P24	NA	NA	NTC	NA	NA	NA	NA	Plate2
O16	NA	NA	3D7_jolly	27.2345647396423	23.3122218222115	25.3723796948633	24.6623467087281	Plate3
P16	NA	NA	3D7_jolly	26.9936808707816	23.1842756218375	25.6210472222972	24.7036887772433	Plate3
O08	NA	NA	3D7_mine	32.0592720019027	25.5480222031813	27.5997701933725	27.1113098734926	Plate3
P08	NA	NA	3D7_mine	NA	26.2833025864536	35.175283009341	26.9013524287418	Plate3
O18	NA	NA	DD2_jolly	NA	NA	29.9078431995597	26.4672299078393	Plate3
P18	NA	NA	DD2_jolly	NA	NA	27.6862111877755	26.5313669452104	Plate3
O10	NA	NA	DD2_mine	NA	NA	26.2468851312998	25.3702611087849	Plate3
P10	NA	NA	DD2_mine	NA	NA	26.5034771153024	25.5304030194988	Plate3
O20	NA	NA	HB3_jolly	NA	24.4791514077627	NA	25.6803494722043	Plate3
P20	NA	NA	HB3_jolly	NA	24.36832153952	NA	25.4508839220353	Plate3
O12	NA	NA	HB3_mine	NA	23.6996325623016	NA	25.2329500667012	Plate3
P12	NA	NA	HB3_mine	NA	24.0618926264027	NA	25.2046450190471	Plate3
O22	NA	NA	HumanDNA_jolly	27.3381682403322	NA	NA	NA	Plate3
P22	NA	NA	HumanDNA_jolly	27.3712193342473	NA	NA	NA	Plate3
O14	NA	NA	HumanDNA_mine	26.125494994124	NA	NA	NA	Plate3
P14	NA	NA	HumanDNA_mine	26.3735589429485	NA	NA	NA	Plate3
O24	NA	NA	NTC	NA	NA	NA	NA	Plate3
P24	NA	NA	NTC	NA	NA	NA	NA	Plate3
O16	NA	NA	3D7	30.0817373423263	25.8393088070863	25.8274827873472	26.0328602309388	Plate4
P16	NA	NA	3D7	29.0941911145601	26.0794454788031	26.0784272748176	26.0837170208948	Plate4
O18	NA	NA	DD2	NA	NA	26.7280407771368	26.5221596443338	Plate4
P18	NA	NA	DD2	NA	NA	32.5057176277951	26.5727520599646	Plate4
O20	NA	NA	HB3	NA	26.0683862845274	NA	25.8879738533403	Plate4
P20	NA	NA	HB3	NA	27.0039089704376	NA	25.7766633295875	Plate4
O22	NA	NA	HumanDNA	26.1332411653355	NA	NA	NA	Plate4
P22	NA	NA	HumanDNA	26.261735057796	NA	NA	NA	Plate4
O24	NA	NA	NTC	NA	NA	NA	NA	Plate4
P24	NA	NA	NTC	NA	NA	NA	NA	Plate4
O16	NA	NA	3D7	33.6541292025863	28.1203712137026	27.5113250112465	27.9409100536373	Plate5
P16	NA	NA	3D7	30.6467115237248	27.7532653121257	27.5579410242881	27.4868975003151	Plate5
O18	NA	NA	DD2	NA	NA	25.0509703069003	25.4818627531254	Plate5
P18	NA	NA	DD2	NA	NA	25.1907998880842	25.3449758755337	Plate5
O20	NA	NA	HB3	NA	25.6552481789238	NA	25.2302139448211	Plate5
P20	NA	NA	HB3	NA	25.5118902450334	NA	25.2410107287639	Plate5
O22	NA	NA	HumanDNA	27.402990477811	NA	NA	NA	Plate5
P22	NA	NA	HumanDNA	27.3427324383511	NA	NA	NA	Plate5
O24	NA	NA	NTC	NA	NA	NA	NA	Plate5
P24	NA	NA	NTC	NA	NA	NA	NA	Plate5
NA	3D7	PlateNA	3D7	28.2645226463982	25.7699535420609	26.5800749270148	25.9057462688301	Plate_NAMRU
NA	DD2	PlateNA	DD2	NA	NA	28.2069996024549	26.7794046105678	Plate_NAMRU
NA	HB3	PlateNA	HB3	NA	26.1437159288936	NA	25.9103186665886	Plate_NAMRU
NA	HumanDNA	PlateNA	HumanDNA	28.7213453004987	NA	NA	43.6411493847183	Plate_NAMRU
NA	NTC	PlateNA	NTC	NA	NA	NA	NA	Plate_NAMRU
