## Supplemental Table 5 for "Malaria control and the unexpected spread of diagnostic-resistant *Plasmodium falciparum* in Peru"

name	project_name	collection_date	year	region	province	district	Genotype	PAMAFRO	lineage_id
100	artekin	2004	2004	Loreto	Maynas	San Juan Bautista/Torres Causana	hrp3 deleted only	pre	7
101	artekin	2004	2004	Loreto	Maynas	San Juan Bautista/Torres Causana	hrp3 deleted only	pre	7
102014035	circulo estudio corto	2015	2015	Loreto	Maynas	Mazán	Double deleted	post	1
102015042	circulo estudio corto	2015	2015	Loreto	Maynas	Mazán	Double deleted	post	1
102020032	circulo estudio corto	2015	2015	Loreto	Maynas	Mazán	Double deleted	post	1
102041024	circulo estudio corto	2015	2015	Loreto	Maynas	Mazán	Double deleted	post	1
102056136	circulo estudio corto	2015	2015	Loreto	Maynas	Mazán	Double deleted	post	1
102068015	circulo estudio corto	2015	2015	Loreto	Maynas	Mazán	Double deleted	post	1
102068035	circulo estudio corto	2015	2015	Loreto	Maynas	Mazán	Double deleted	post	1
104	artekin	2004	2004	Loreto	Maynas	San Juan Bautista/Torres Causana	hrp2 deleted only	pre	4
11	artekin	2003	2003	Loreto	Maynas	San Juan Bautista/Torres Causana	hrp3 deleted only	pre	8
110	artekin	2004	2004	Loreto	Maynas	San Juan Bautista/Torres Causana	hrp3 deleted only	pre	8
114	artekin	2004	2004	Loreto	Maynas	San Juan Bautista/Torres Causana	Wild-type	pre	15
117	artekin	2004	2004	Loreto	Maynas	San Juan Bautista/Torres Causana	Wild-type	pre	6
118	artekin	2004	2004	Loreto	Maynas	San Juan Bautista/Torres Causana	hrp3 deleted only	pre	2
120	artekin	2004	2004	Loreto	Maynas	San Juan Bautista/Torres Causana	hrp3 deleted only	pre	2
126	artekin	2004	2004	Loreto	Maynas	San Juan Bautista/Torres Causana	hrp2 deleted only	pre	4
128	artekin	2004	2004	Loreto	Maynas	San Juan Bautista/Torres Causana	Wild-type	pre	6
130	artekin	2004	2004	Loreto	Maynas	San Juan Bautista/Torres Causana	Wild-type	pre	6
135	artekin	2004	2004	Loreto	Maynas	San Juan Bautista/Torres Causana	hrp3 deleted only	pre	8
136	artekin	2004	2004	Loreto	Maynas	San Juan Bautista/Torres Causana	Wild-type	pre	6
137	artekin	2004	2004	Loreto	Maynas	San Juan Bautista/Torres Causana	hrp2 deleted only	pre	4
141	artekin	2004	2004	Loreto	Maynas	San Juan Bautista/Torres Causana	hrp3 deleted only	pre	2
143	artekin	2004	2004	Loreto	Maynas	San Juan Bautista/Torres Causana	Double deleted	pre	5
144	artekin	2004	2004	Loreto	Maynas	San Juan Bautista/Torres Causana	hrp3 deleted only	pre	2
146	artekin	2004	2004	Loreto	Maynas	San Juan Bautista/Torres Causana	Wild-type	pre	4
147	artekin	2004	2004	Loreto	Maynas	San Juan Bautista/Torres Causana	hrp3 deleted only	pre	2
148	artekin	2004	2004	Loreto	Maynas	San Juan Bautista/Torres Causana	hrp3 deleted only	pre	21
15	artekin	2003	2003	Loreto	Maynas	San Juan Bautista/Torres Causana	hrp3 deleted only	pre	7
155	artekin	2004	2004	Loreto	Maynas	San Juan Bautista/Torres Causana	Double deleted	pre	5
156	artekin	2004	2004	Loreto	Maynas	San Juan Bautista/Torres Causana	Wild-type	pre	16
157	artekin	2004	2004	Loreto	Maynas	San Juan Bautista/Torres Causana	hrp3 deleted only	pre	2
158	artekin	2004	2004	Loreto	Maynas	San Juan Bautista/Torres Causana	hrp3 deleted only	pre	8
159	artekin	2004	2004	Loreto	Maynas	San Juan Bautista/Torres Causana	Wild-type	pre	22
16	artekin	2003	2003	Loreto	Maynas	San Juan Bautista/Torres Causana	hrp3 deleted only	pre	2
160	artekin	2004	2004	Loreto	Maynas	San Juan Bautista/Torres Causana	hrp3 deleted only	pre	8
163	artekin	2004	2004	Loreto	Maynas	San Juan Bautista/Torres Causana	hrp3 deleted only	pre	8
164	artekin	2004	2004	Loreto	Maynas	San Juan Bautista/Torres Causana	hrp3 deleted only	pre	8
17	artekin	2003	2003	Loreto	Maynas	San Juan Bautista/Torres Causana	hrp3 deleted only	pre	12
170	artekin	2004	2004	Loreto	Maynas	San Juan Bautista/Torres Causana	Wild-type	pre	6
174	artekin	2004	2004	Loreto	Maynas	San Juan Bautista/Torres Causana	Wild-type	pre	6
177	artekin	2004	2004	Loreto	Maynas	San Juan Bautista/Torres Causana	Wild-type	pre	6
179	artekin	2004	2004	Loreto	Maynas	San Juan Bautista/Torres Causana	Wild-type	pre	6
182	artekin	2004	2004	Loreto	Maynas	San Juan Bautista/Torres Causana	hrp3 deleted only	pre	8
184	artekin	2004	2004	Loreto	Maynas	San Juan Bautista/Torres Causana	Wild-type	pre	6
187	artekin	2004	2004	Loreto	Maynas	San Juan Bautista/Torres Causana	hrp3 deleted only	pre	2
188	artekin	2004	2004	Loreto	Maynas	San Juan Bautista/Torres Causana	hrp3 deleted only	pre	2
189	artekin	2004	2004	Loreto	Maynas	San Juan Bautista/Torres Causana	hrp3 deleted only	pre	2
19	artekin	2003	2003	Loreto	Maynas	San Juan Bautista/Torres Causana	hrp3 deleted only	pre	12
190	artekin	2004	2004	Loreto	Maynas	San Juan Bautista/Torres Causana	hrp3 deleted only	pre	2
192	artekin	2004	2004	Loreto	Maynas	San Juan Bautista/Torres Causana	Wild-type	pre	6
194	artekin	2004	2004	Loreto	Maynas	San Juan Bautista/Torres Causana	Wild-type	pre	6
199	artekin	2004	2004	Loreto	Maynas	San Juan Bautista/Torres Causana	hrp3 deleted only	pre	8
204	artekin	2004	2004	Loreto	Maynas	San Juan Bautista/Torres Causana	hrp3 deleted only	pre	2
206	artekin	2004	2004	Loreto	Maynas	San Juan Bautista/Torres Causana	hrp2 deleted only	pre	4
214	artekin	2004	2004	Loreto	Maynas	San Juan Bautista/Torres Causana	Double deleted	pre	5
224	artekin	2004	2004	Loreto	Maynas	San Juan Bautista/Torres Causana	hrp2 deleted only	pre	4
228	artekin	2004	2004	Loreto	Maynas	San Juan Bautista/Torres Causana	hrp3 deleted only	pre	7
229	artekin	2004	2004	Loreto	Maynas	San Juan Bautista/Torres Causana	hrp3 deleted only	pre	2
234	artekin	2004	2004	Loreto	Maynas	San Juan Bautista/Torres Causana	Double deleted	pre	5
235	artekin	2005	2005	Loreto	Maynas	San Juan Bautista/Torres Causana	Double deleted	pre	5
240	artekin	2005	2005	Loreto	Maynas	San Juan Bautista/Torres Causana	hrp2 deleted only	pre	4
242	artekin	2005	2005	Loreto	Maynas	San Juan Bautista/Torres Causana	hrp2 deleted only	pre	4
245	artekin	2005	2005	Loreto	Maynas	San Juan Bautista/Torres Causana	hrp3 deleted only	pre	2
246	artekin	2005	2005	Loreto	Maynas	San Juan Bautista/Torres Causana	hrp3 deleted only	pre	7
249	artekin	2005	2005	Loreto	Maynas	San Juan Bautista/Torres Causana	hrp3 deleted only	pre	2
256	artekin	2005	2005	Loreto	Maynas	San Juan Bautista/Torres Causana	hrp3 deleted only	pre	2
258	artekin	2005	2005	Loreto	Maynas	San Juan Bautista/Torres Causana	Double deleted	pre	5
265	artekin	2005	2005	Loreto	Maynas	San Juan Bautista/Torres Causana	hrp3 deleted only	pre	8
269	artekin	2005	2005	Loreto	Maynas	San Juan Bautista/Torres Causana	Double deleted	pre	5
271	artekin	2005	2005	Loreto	Maynas	San Juan Bautista/Torres Causana	Double deleted	pre	5
272	artekin	2005	2005	Loreto	Maynas	San Juan Bautista/Torres Causana	hrp3 deleted only	pre	2
275	artekin	2005	2005	Loreto	Maynas	San Juan Bautista/Torres Causana	hrp3 deleted only	pre	7
276	artekin	2005	2005	Loreto	Maynas	San Juan Bautista/Torres Causana	Double deleted	pre	5
278	artekin	2005	2005	Loreto	Maynas	San Juan Bautista/Torres Causana	hrp3 deleted only	pre	7
281	artekin	2005	2005	Loreto	Maynas	San Juan Bautista/Torres Causana	hrp3 deleted only	pre	2
283	artekin	2005	2005	Loreto	Maynas	San Juan Bautista/Torres Causana	hrp2 deleted only	pre	4
287	artekin	2005	2005	Loreto	Maynas	San Juan Bautista/Torres Causana	Double deleted	pre	5
288	artekin	2005	2005	Loreto	Maynas	San Juan Bautista/Torres Causana	hrp3 deleted only	pre	2
289	artekin	2005	2005	Loreto	Maynas	San Juan Bautista/Torres Causana	hrp3 deleted only	pre	7
292	artekin	2005	2005	Loreto	Maynas	San Juan Bautista/Torres Causana	Wild-type	pre	6
293	artekin	2005	2005	Loreto	Maynas	San Juan Bautista/Torres Causana	Double deleted	pre	5
294	artekin	2005	2005	Loreto	Maynas	San Juan Bautista/Torres Causana	hrp3 deleted only	pre	2
295	artekin	2005	2005	Loreto	Maynas	San Juan Bautista/Torres Causana	Double deleted	pre	5
300	artekin	2005	2005	Loreto	Maynas	San Juan Bautista/Torres Causana	Double deleted	pre	5
301	artekin	2005	2005	Loreto	Maynas	San Juan Bautista/Torres Causana	Double deleted	pre	5
305	artekin	2005	2005	Loreto	Maynas	San Juan Bautista/Torres Causana	hrp2 deleted only	pre	4
306	artekin	2005	2005	Loreto	Maynas	San Juan Bautista/Torres Causana	hrp2 deleted only	pre	4
308	artekin	2005	2005	Loreto	Maynas	San Juan Bautista/Torres Causana	hrp3 deleted only	pre	2
31	artekin	2003	2003	Loreto	Maynas	San Juan Bautista/Torres Causana	hrp3 deleted only	pre	2
316	artekin	2005	2005	Loreto	Maynas	San Juan Bautista/Torres Causana	Double deleted	pre	5
317	artekin	2005	2005	Loreto	Maynas	San Juan Bautista/Torres Causana	hrp3 deleted only	pre	2
320	artekin	2005	2005	Loreto	Maynas	San Juan Bautista/Torres Causana	hrp3 deleted only	pre	2
321	artekin	2005	2005	Loreto	Maynas	San Juan Bautista/Torres Causana	hrp2 deleted only	pre	4
325	artekin	2005	2005	Loreto	Maynas	San Juan Bautista/Torres Causana	hrp2 deleted only	pre	4
326	artekin	2005	2005	Loreto	Maynas	San Juan Bautista/Torres Causana	hrp2 deleted only	pre	4
327	artekin	2005	2005	Loreto	Maynas	San Juan Bautista/Torres Causana	hrp3 deleted only	pre	2
328	artekin	2005	2005	Loreto	Maynas	San Juan Bautista/Torres Causana	Double deleted	pre	5
330	artekin	2005	2005	Loreto	Maynas	San Juan Bautista/Torres Causana	hrp3 deleted only	pre	2
333	artekin	2005	2005	Loreto	Maynas	San Juan Bautista/Torres Causana	Double deleted	pre	5
335	artekin	2005	2005	Loreto	Maynas	San Juan Bautista/Torres Causana	hrp3 deleted only	pre	2
337	artekin	2005	2005	Loreto	Maynas	San Juan Bautista/Torres Causana	hrp3 deleted only	pre	7
338	artekin	2005	2005	Loreto	Maynas	San Juan Bautista/Torres Causana	hrp2 deleted only	pre	4
339	artekin	2005	2005	Loreto	Maynas	San Juan Bautista/Torres Causana	hrp3 deleted only	pre	2
34	artekin	2003	2003	Loreto	Maynas	San Juan Bautista/Torres Causana	hrp3 deleted only	pre	8
38	artekin	2003	2003	Loreto	Maynas	San Juan Bautista/Torres Causana	Double deleted	pre	5
4	artekin	2003	2003	Loreto	Maynas	San Juan Bautista/Torres Causana	hrp3 deleted only	pre	7
43	artekin	2003	2003	Loreto	Maynas	San Juan Bautista/Torres Causana	hrp3 deleted only	pre	7
46	artekin	2003	2003	Loreto	Maynas	San Juan Bautista/Torres Causana	hrp2 deleted only	pre	4
48	artekin	2003	2003	Loreto	Maynas	San Juan Bautista/Torres Causana	hrp2 deleted only	pre	4
515	artekin	2003	2003	Loreto	Maynas	San Juan Bautista/Torres Causana	Wild-type	pre	17
521	artekin	2004	2004	Loreto	Maynas	San Juan Bautista/Torres Causana	Wild-type	pre	4
522	artekin	2004	2004	Loreto	Maynas	San Juan Bautista/Torres Causana	hrp3 deleted only	pre	7
527	artekin	2004	2004	Loreto	Maynas	San Juan Bautista/Torres Causana	hrp3 deleted only	pre	5
542	artekin	2004	2004	Loreto	Maynas	San Juan Bautista/Torres Causana	hrp2 deleted only	pre	4
547	artekin	2004	2004	Loreto	Maynas	San Juan Bautista/Torres Causana	hrp3 deleted only	pre	2
550	artekin	2004	2004	Loreto	Maynas	San Juan Bautista/Torres Causana	hrp2 deleted only	pre	4
587	artekin	2004	2004	Loreto	Maynas	San Juan Bautista/Torres Causana	Wild-type	pre	6
593	artekin	2004	2004	Loreto	Maynas	San Juan Bautista/Torres Causana	Wild-type	pre	6
598	artekin	2004	2004	Loreto	Maynas	San Juan Bautista/Torres Causana	Wild-type	pre	6
612	artekin	2004	2004	Loreto	Maynas	San Juan Bautista/Torres Causana	hrp2 deleted only	pre	4
630	artekin	2005	2005	Loreto	Maynas	San Juan Bautista/Torres Causana	hrp3 deleted only	pre	2
631	artekin	2005	2005	Loreto	Maynas	San Juan Bautista/Torres Causana	hrp3 deleted only	pre	2
632	artekin	2005	2005	Loreto	Maynas	San Juan Bautista/Torres Causana	hrp2 deleted only	pre	4
643	artekin	2005	2005	Loreto	Maynas	San Juan Bautista/Torres Causana	Double deleted	pre	5
646	artekin	2005	2005	Loreto	Maynas	San Juan Bautista/Torres Causana	hrp3 deleted only	pre	2
659	artekin	2005	2005	Loreto	Maynas	San Juan Bautista/Torres Causana	hrp3 deleted only	pre	7
668	artekin	2005	2005	Loreto	Maynas	San Juan Bautista/Torres Causana	hrp2 deleted only	pre	4
675	artekin	2005	2005	Loreto	Maynas	San Juan Bautista/Torres Causana	hrp2 deleted only	pre	4
676	artekin	2005	2005	Loreto	Maynas	San Juan Bautista/Torres Causana	hrp2 deleted only	pre	4
677	artekin	2005	2005	Loreto	Maynas	San Juan Bautista/Torres Causana	Double deleted	pre	5
68	artekin	2004	2004	Loreto	Maynas	San Juan Bautista/Torres Causana	hrp2 deleted only	pre	4
680	artekin	2005	2005	Loreto	Maynas	San Juan Bautista/Torres Causana	hrp2 deleted only	pre	4
681	artekin	2005	2005	Loreto	Maynas	San Juan Bautista/Torres Causana	hrp3 deleted only	pre	2
684	artekin	2005	2005	Loreto	Maynas	San Juan Bautista/Torres Causana	hrp2 deleted only	pre	4
73	artekin	2004	2004	Loreto	Maynas	San Juan Bautista/Torres Causana	hrp3 deleted only	pre	7
90	artekin	2004	2004	Loreto	Maynas	San Juan Bautista/Torres Causana	Wild-type	pre	6
92	artekin	2004	2004	Loreto	Maynas	San Juan Bautista/Torres Causana	Wild-type	pre	6
95	artekin	2004	2004	Loreto	Maynas	San Juan Bautista/Torres Causana	hrp3 deleted only	pre	2
97	artekin	2004	2004	Loreto	Maynas	San Juan Bautista/Torres Causana	hrp3 deleted only	pre	2
MDP1018	NAMRU	2011	2011	Loreto	Maynas	San Juan Bautista	Wild-type	during	3
MDP1040	NAMRU	2012	2012	Loreto	Maynas	San Juan Bautista	Wild-type	post	3
MDP1069	NAMRU	2013	2013	Loreto	Maynas	San Juan Bautista	Wild-type	post	3
MDP3037	NAMRU	2011	2011	Loreto	Maynas	Punchana	Wild-type	during	3
MDP3061	NAMRU	2011	2011	Loreto	Maynas	Punchana	Wild-type	during	3
MDP3102	NAMRU	2011	2011	Loreto	Maynas	Punchana	Wild-type	during	3
MDP3120	NAMRU	2011	2011	Loreto	Maynas	Punchana	Wild-type	during	3
MDP3126	NAMRU	2011	2011	Loreto	Maynas	Punchana	Wild-type	during	3
MDP3127	NAMRU	2011	2011	Loreto	Maynas	Punchana	Wild-type	during	3
MDP3128	NAMRU	2011	2011	Loreto	Maynas	Punchana	Wild-type	during	3
MDP3130	NAMRU	2011	2011	Loreto	Maynas	Punchana	Wild-type	during	3
MDP3134	NAMRU	2011	2011	Loreto	Maynas	Punchana	Wild-type	during	3
MDP3138	NAMRU	2011	2011	Loreto	Maynas	Punchana	Wild-type	during	3
MDP3139	NAMRU	2011	2011	Loreto	Maynas	Punchana	Double deleted	during	1
MDP3141	NAMRU	2011	2011	Loreto	Maynas	Punchana	Double deleted	during	1
MDP3142	NAMRU	2011	2011	Loreto	Maynas	Punchana	Double deleted	during	1
MDP3148	NAMRU	2012	2012	Loreto	Maynas	Punchana	hrp2 deleted only	post	11
MDP3155	NAMRU	2012	2012	Loreto	Maynas	Punchana	Wild-type	post	3
MDP3159	NAMRU	2012	2012	Loreto	Maynas	Punchana	Wild-type	post	3
MDP3165	NAMRU	2012	2012	Loreto	Maynas	Punchana	Wild-type	post	3
MDP3166	NAMRU	2012	2012	Loreto	Maynas	Punchana	Double deleted	post	1
MDP3170	NAMRU	2012	2012	Loreto	Maynas	Punchana	Wild-type	post	3
MDP3171	NAMRU	2012	2012	Loreto	Maynas	Punchana	Wild-type	post	3
MDP3172	NAMRU	2012	2012	Loreto	Maynas	Punchana	hrp2 deleted only	post	11
MDP3211	NAMRU	2012	2012	Loreto	Maynas	Punchana	Wild-type	post	3
MDP3256	NAMRU	2012	2012	Loreto	Maynas	Punchana	Double deleted	post	1
MDP3321	NAMRU	2012	2012	Loreto	Maynas	Punchana	Double deleted	post	1
MDP3567	NAMRU	2013	2013	Loreto	Maynas	Punchana	Double deleted	post	1
MDP3585	NAMRU	2013	2013	Loreto	Maynas	Punchana	Double deleted	post	1
MDP3618	NAMRU	2013	2013	Loreto	Maynas	Punchana	Double deleted	post	1
MDP3627	NAMRU	2013	2013	Loreto	Maynas	Punchana	Double deleted	post	1
MDP3628	NAMRU	2013	2013	Loreto	Maynas	Punchana	Double deleted	post	1
MDP3634	NAMRU	2013	2013	Loreto	Maynas	Punchana	Double deleted	post	1
MDP3640	NAMRU	2013	2013	Loreto	Maynas	Punchana	Double deleted	post	1
MDP3650	NAMRU	2013	2013	Loreto	Maynas	Punchana	Double deleted	post	1
MDP3653	NAMRU	2013	2013	Loreto	Maynas	Punchana	Double deleted	post	1
MDP3655	NAMRU	2013	2013	Loreto	Maynas	Punchana	Double deleted	post	1
MDP3656	NAMRU	2013	2013	Loreto	Maynas	Punchana	Double deleted	post	1
MDP3657	NAMRU	2013	2013	Loreto	Maynas	Punchana	Double deleted	post	1
MDP3659	NAMRU	2013	2013	Loreto	Maynas	Punchana	Double deleted	post	1
MDP3660	NAMRU	2013	2013	Loreto	Maynas	Punchana	Double deleted	post	1
MDP3669	NAMRU	2014	2014	Loreto	Maynas	Punchana	Double deleted	post	1
MDP3673	NAMRU	2014	2014	Loreto	Maynas	Punchana	Double deleted	post	1
MDP3674	NAMRU	2014	2014	Loreto	Maynas	Punchana	Double deleted	post	1
MDP3679	NAMRU	2014	2014	Loreto	Maynas	Punchana	Double deleted	post	1
MDP3703	NAMRU	2014	2014	Loreto	Maynas	Punchana	Double deleted	post	1
MDP3735	NAMRU	2014	2014	Loreto	Maynas	Punchana	Double deleted	post	1
MDP3740	NAMRU	2014	2014	Loreto	Maynas	Punchana	Double deleted	post	1
MDP3797	NAMRU	2014	2014	Loreto	Maynas	Punchana	Double deleted	post	1
MDP3823	NAMRU	2014	2014	Loreto	Maynas	Punchana	Double deleted	post	1
MDP3832	NAMRU	2014	2014	Loreto	Maynas	Punchana	Double deleted	post	1
MDP3834	NAMRU	2014	2014	Loreto	Maynas	Punchana	Double deleted	post	1
MDP3868	NAMRU	2015	2015	Loreto	Maynas	Punchana	Double deleted	post	1
MDP3879	NAMRU	2015	2015	Loreto	Maynas	Punchana	Double deleted	post	1
MDP3894	NAMRU	2015	2015	Loreto	Maynas	Punchana	Double deleted	post	1
MDP3895	NAMRU	2015	2015	Loreto	Maynas	Punchana	Double deleted	post	1
MDP3903	NAMRU	2015	2015	Loreto	Maynas	Punchana	Double deleted	post	1
MDP3904	NAMRU	2015	2015	Loreto	Maynas	Punchana	Double deleted	post	1
MDP3907	NAMRU	2015	2015	Loreto	Maynas	Punchana	Double deleted	post	1
MDP3921	NAMRU	2016	2016	Loreto	Maynas	Punchana	Double deleted	post	1
MDP3926	NAMRU	2016	2016	Loreto	Maynas	Punchana	Double deleted	post	1
MDP3932	NAMRU	2016	2016	Loreto	Maynas	Punchana	Double deleted	post	1
MDP3933	NAMRU	2016	2016	Loreto	Maynas	Punchana	Double deleted	post	1
MDP3934	NAMRU	2016	2016	Loreto	Maynas	Punchana	Double deleted	post	1
MDP3943	NAMRU	2016	2016	Loreto	Maynas	Punchana	Double deleted	post	1
MDP3948	NAMRU	2016	2016	Loreto	Maynas	Punchana	Double deleted	post	1
MDP3957	NAMRU	2016	2016	Loreto	Maynas	Punchana	Double deleted	post	1
MDP3962	NAMRU	2016	2016	Loreto	Maynas	Punchana	Double deleted	post	1
MDP3964	NAMRU	2016	2016	Loreto	Maynas	Punchana	Double deleted	post	1
MDP3965	NAMRU	2016	2016	Loreto	Maynas	Punchana	Double deleted	post	1
MDP3966	NAMRU	2016	2016	Loreto	Maynas	Punchana	Double deleted	post	1
MDP3967	NAMRU	2016	2016	Loreto	Maynas	Punchana	Double deleted	post	1
MDP3971	NAMRU	2016	2016	Loreto	Maynas	Punchana	Double deleted	post	1
MDP3974	NAMRU	2016	2016	Loreto	Maynas	Punchana	Double deleted	post	1
MDP3976	NAMRU	2016	2016	Loreto	Maynas	Punchana	Double deleted	post	10
MDP3978	NAMRU	2016	2016	Loreto	Maynas	Punchana	Double deleted	post	10
MDP3979	NAMRU	2016	2016	Loreto	Maynas	Punchana	Double deleted	post	10
MDP3983	NAMRU	2016	2016	Loreto	Maynas	Punchana	Double deleted	post	1
MDP3984	NAMRU	2016	2016	Loreto	Maynas	Punchana	Double deleted	post	1
MDP3995	NAMRU	2016	2016	Loreto	Maynas	Punchana	Double deleted	post	10
MDP4018	NAMRU	2012	2012	Loreto	Maynas	Iquitos	Wild-type	post	3
MDP4039	NAMRU	2013	2013	Loreto	Maynas	Iquitos	Double deleted	post	1
MDP4057	NAMRU	2013	2013	Loreto	Maynas	Iquitos	Wild-type	post	3
MDP4077	NAMRU	2013	2013	Loreto	Maynas	Iquitos	Double deleted	post	5
MDP4087	NAMRU	2013	2013	Loreto	Maynas	Iquitos	Double deleted	post	5
MDP4100	NAMRU	2013	2013	Loreto	Maynas	Iquitos	Double deleted	post	1
MDP4106	NAMRU	2013	2013	Loreto	Maynas	Iquitos	Double deleted	post	1
MDP4111	NAMRU	2013	2013	Loreto	Maynas	Iquitos	Double deleted	post	1
MDP4141	NAMRU	2014	2014	Loreto	Maynas	Iquitos	Double deleted	post	1
MDP4142	NAMRU	2014	2014	Loreto	Maynas	Iquitos	Double deleted	post	1
MDP4152	NAMRU	2014	2014	Loreto	Maynas	Iquitos	Wild-type	post	3
MDP4167	NAMRU	2015	2015	Loreto	Maynas	Iquitos	Double deleted	post	1
MDP4181	NAMRU	2015	2015	Loreto	Maynas	Iquitos	Double deleted	post	1
MDP4208	NAMRU	2015	2015	Loreto	Maynas	Iquitos	hrp3 deleted only	post	1
MDP4211	NAMRU	2015	2015	Loreto	Maynas	Iquitos	Double deleted	post	1
MDP4213	NAMRU	2015	2015	Loreto	Maynas	Iquitos	Double deleted	post	1
MDP4216	NAMRU	2015	2015	Loreto	Maynas	Iquitos	Double deleted	post	1
MDP4239	NAMRU	2015	2015	Loreto	Maynas	Iquitos	Double deleted	post	1
MDP4249	NAMRU	2015	2015	Loreto	Maynas	Iquitos	Double deleted	post	1
MDP4267	NAMRU	2015	2015	Loreto	Maynas	Iquitos	Double deleted	post	1
MDP4275	NAMRU	2015	2015	Loreto	Maynas	Iquitos	Wild-type	post	3
MDP4285	NAMRU	2015	2015	Loreto	Maynas	Iquitos	Double deleted	post	1
MDP4301	NAMRU	2015	2015	Loreto	Maynas	Iquitos	Double deleted	post	1
MDP4302	NAMRU	2015	2015	Loreto	Maynas	Iquitos	Wild-type	post	3
MDP4303	NAMRU	2015	2015	Loreto	Maynas	Iquitos	Wild-type	post	3
MDP4314	NAMRU	2015	2015	Loreto	Maynas	Iquitos	Double deleted	post	1
MDP4315	NAMRU	2015	2015	Loreto	Maynas	Iquitos	Double deleted	post	1
MDP4317	NAMRU	2016	2016	Loreto	Maynas	Iquitos	Double deleted	post	1
MDP4318	NAMRU	2016	2016	Loreto	Maynas	Iquitos	Double deleted	post	1
MDP4321	NAMRU	2016	2016	Loreto	Maynas	Iquitos	Double deleted	post	1
MDP4324	NAMRU	2016	2016	Loreto	Maynas	Iquitos	Double deleted	post	1
MDP4330	NAMRU	2016	2016	Loreto	Maynas	Iquitos	Double deleted	post	1
MDP4368	NAMRU	2016	2016	Loreto	Maynas	Iquitos	Double deleted	post	1
MDP4375	NAMRU	2016	2016	Loreto	Maynas	Iquitos	Double deleted	post	1
MDP4376	NAMRU	2016	2016	Loreto	Maynas	Iquitos	Double deleted	post	5
MDP4379	NAMRU	2016	2016	Loreto	Maynas	Iquitos	Double deleted	post	1
MDP4392	NAMRU	2016	2016	Loreto	Maynas	Iquitos	Double deleted	post	1
MDP4396	NAMRU	2016	2016	Loreto	Maynas	Iquitos	Double deleted	post	1
MDP4398	NAMRU	2016	2016	Loreto	Maynas	Iquitos	Double deleted	post	1
MDP4402	NAMRU	2016	2016	Loreto	Maynas	Iquitos	Double deleted	post	1
MDP4403	NAMRU	2016	2016	Loreto	Maynas	Iquitos	Double deleted	post	1
MDP4425	NAMRU	2016	2016	Loreto	Maynas	Iquitos	Double deleted	post	1
MDP4428	NAMRU	2016	2016	Loreto	Maynas	Iquitos	Double deleted	post	1
MDP4431	NAMRU	2016	2016	Loreto	Maynas	Iquitos	Double deleted	post	1
MDP4432	NAMRU	2016	2016	Loreto	Maynas	Iquitos	Double deleted	post	1
MDP4437	NAMRU	2016	2016	Loreto	Maynas	Iquitos	Double deleted	post	1
MDP4443	NAMRU	2016	2016	Loreto	Maynas	Iquitos	Double deleted	post	1
MDP4444	NAMRU	2016	2016	Loreto	Maynas	Iquitos	Double deleted	post	1
MDP4445	NAMRU	2016	2016	Loreto	Maynas	Iquitos	Double deleted	post	1
MDP4448	NAMRU	2016	2016	Loreto	Maynas	Iquitos	Double deleted	post	1
MDP4450	NAMRU	2016	2016	Loreto	Maynas	Iquitos	Double deleted	post	1
MDP4452	NAMRU	2016	2016	Loreto	Maynas	Iquitos	Double deleted	post	1
MDP4455	NAMRU	2016	2016	Loreto	Maynas	Iquitos	Double deleted	post	1
MDP4457	NAMRU	2016	2016	Loreto	Maynas	Iquitos	Double deleted	post	1
MDP4463	NAMRU	2016	2016	Loreto	Maynas	Iquitos	Double deleted	post	1
MDP4469	NAMRU	2016	2016	Loreto	Maynas	Iquitos	Double deleted	post	1
MDP4474	NAMRU	2016	2016	Loreto	Maynas	Iquitos	Double deleted	post	1
MDP4477	NAMRU	2016	2016	Loreto	Maynas	Iquitos	Double deleted	post	1
MDP4481	NAMRU	2016	2016	Loreto	Maynas	Iquitos	Double deleted	post	1
MDP4485	NAMRU	2016	2016	Loreto	Maynas	Iquitos	Double deleted	post	1
MDP4492	NAMRU	2016	2016	Loreto	Maynas	Iquitos	Double deleted	post	1
MDP4497	NAMRU	2016	2016	Loreto	Maynas	Iquitos	Double deleted	post	1
MDP4500	NAMRU	2016	2016	Loreto	Maynas	Iquitos	Double deleted	post	1
MDP4501	NAMRU	2016	2016	Loreto	Maynas	Iquitos	Double deleted	post	1
MDP4502	NAMRU	2016	2016	Loreto	Maynas	Iquitos	Double deleted	post	1
MDP4503	NAMRU	2016	2016	Loreto	Maynas	Iquitos	Double deleted	post	1
MDP4515	NAMRU	2016	2016	Loreto	Maynas	Iquitos	Double deleted	post	1
MDP4516	NAMRU	2016	2016	Loreto	Maynas	Iquitos	Double deleted	post	1
MDP4520	NAMRU	2016	2016	Loreto	Maynas	Iquitos	Double deleted	post	1
MDP4523	NAMRU	2016	2016	Loreto	Maynas	Iquitos	Double deleted	post	1
MDP4527	NAMRU	2016	2016	Loreto	Maynas	Iquitos	Double deleted	post	1
MDP4531	NAMRU	2016	2016	Loreto	Maynas	Iquitos	Double deleted	post	1
MDP4538	NAMRU	2016	2016	Loreto	Maynas	Iquitos	Double deleted	post	1
MDP4543	NAMRU	2016	2016	Loreto	Maynas	Iquitos	Double deleted	post	10
MDP4544	NAMRU	2016	2016	Loreto	Maynas	Iquitos	Double deleted	post	1
MDP4547	NAMRU	2016	2016	Loreto	Maynas	Iquitos	Double deleted	post	1
MDP4557	NAMRU	2016	2016	Loreto	Maynas	Iquitos	Double deleted	post	1
MDP4559	NAMRU	2016	2016	Loreto	Maynas	Iquitos	Double deleted	post	1
MDP4570	NAMRU	2016	2016	Loreto	Maynas	Iquitos	Double deleted	post	1
MDP4573	NAMRU	2016	2016	Loreto	Maynas	Iquitos	Double deleted	post	1
MDP4574	NAMRU	2016	2016	Loreto	Maynas	Iquitos	Double deleted	post	9
MDP4580	NAMRU	2016	2016	Loreto	Maynas	Iquitos	Double deleted	post	1
MDP4585	NAMRU	2016	2016	Loreto	Maynas	Iquitos	Double deleted	post	1
MDP4590	NAMRU	2016	2016	Loreto	Maynas	Iquitos	Double deleted	post	1
MDP4603	NAMRU	2016	2016	Loreto	Maynas	Iquitos	Double deleted	post	1
MDP4605	NAMRU	2016	2016	Loreto	Maynas	Iquitos	Double deleted	post	1
MDP4606	NAMRU	2016	2016	Loreto	Maynas	Iquitos	Double deleted	post	1
MDP4617	NAMRU	2016	2016	Loreto	Maynas	Iquitos	Double deleted	post	1
MDP4621	NAMRU	2016	2016	Loreto	Maynas	Iquitos	Double deleted	post	1
MDP4646	NAMRU	2017	2017	Loreto	Maynas	Iquitos	Double deleted	post	1
MDP4647	NAMRU	2017	2017	Loreto	Maynas	Iquitos	Double deleted	post	1
MDP4648	NAMRU	2017	2017	Loreto	Maynas	Iquitos	Wild-type	post	3
MDP4653	NAMRU	2017	2017	Loreto	Maynas	Iquitos	Double deleted	post	1
MDP4669	NAMRU	2017	2017	Loreto	Maynas	Iquitos	Double deleted	post	1
MDP4672	NAMRU	2017	2017	Loreto	Maynas	Iquitos	Wild-type	post	3
MDP4711	NAMRU	2017	2017	Loreto	Maynas	Iquitos	Wild-type	post	3
MDP4721	NAMRU	2017	2017	Loreto	Maynas	Iquitos	Wild-type	post	3
MDP4726	NAMRU	2017	2017	Loreto	Maynas	Iquitos	Double deleted	post	1
MDP4744	NAMRU	2017	2017	Loreto	Maynas	Iquitos	Double deleted	post	1
MDP4756	NAMRU	2017	2017	Loreto	Maynas	Iquitos	Double deleted	post	1
MDP4760	NAMRU	2017	2017	Loreto	Maynas	Iquitos	Double deleted	post	9
MDP4768	NAMRU	2017	2017	Loreto	Maynas	Iquitos	Double deleted	post	9
MDP4782	NAMRU	2017	2017	Loreto	Maynas	Iquitos	Double deleted	post	9
MDP4792	NAMRU	2017	2017	Loreto	Maynas	Iquitos	Double deleted	post	1
MDP4797	NAMRU	2017	2017	Loreto	Maynas	Iquitos	Double deleted	post	1
MDP4800	NAMRU	2017	2017	Loreto	Maynas	Iquitos	Double deleted	post	1
MDP4806	NAMRU	2017	2017	Loreto	Maynas	Iquitos	Double deleted	post	1
MDP4808	NAMRU	2017	2017	Loreto	Maynas	Iquitos	Double deleted	post	1
MDP4809	NAMRU	2017	2017	Loreto	Maynas	Iquitos	Double deleted	post	9
MDP4815	NAMRU	2017	2017	Loreto	Maynas	Iquitos	Double deleted	post	1
MDP4829	NAMRU	2017	2017	Loreto	Maynas	Iquitos	Double deleted	post	1
MDP4831	NAMRU	2017	2017	Loreto	Maynas	Iquitos	Double deleted	post	9
MDP4836	NAMRU	2017	2017	Loreto	Maynas	Iquitos	Double deleted	post	9
MDP4841	NAMRU	2017	2017	Loreto	Maynas	Iquitos	Double deleted	post	9
MDP4843	NAMRU	2017	2017	Loreto	Maynas	Iquitos	hrp3 deleted only	post	18
MDP4846	NAMRU	2017	2017	Loreto	Maynas	Iquitos	Wild-type	post	13
MDP4861	NAMRU	2017	2017	Loreto	Maynas	Iquitos	Double deleted	post	1
MDP4937	NAMRU	2018	2018	Loreto	Maynas	Iquitos	Double deleted	post	1
MDP4950	NAMRU	2018	2018	Loreto	Maynas	Iquitos	Double deleted	post	1
MDP4970	NAMRU	2018	2018	Loreto	Maynas	Iquitos	Double deleted	post	1
MDP4987	NAMRU	2018	2018	Loreto	Maynas	San Juan Bautista	Double deleted	post	1
MDP4999	NAMRU	2018	2018	Loreto	Maynas	Iquitos	Double deleted	post	1
MDP5048	NAMRU	2013	2013	Loreto	Maynas	Iquitos	Double deleted	post	1
MDP5049	NAMRU	2013	2013	Loreto	Maynas	Iquitos	Double deleted	post	1
MDP5060	NAMRU	2013	2013	Loreto	Maynas	Iquitos	Double deleted	post	1
MDP6027	NAMRU	2017	2017	Loreto	Maynas	Punchana	hrp3 deleted only	post	1
MDP6029	NAMRU	2017	2017	Loreto	Maynas	Punchana	Wild-type	post	1
MDP6031	NAMRU	2017	2017	Loreto	Maynas	Punchana	Double deleted	post	1
MDP6035	NAMRU	2017	2017	Loreto	Maynas	Punchana	Double deleted	post	14
MDP6086	NAMRU	2017	2017	Loreto	Maynas	Punchana	Double deleted	post	1
MDP6123	NAMRU	2017	2017	Loreto	Maynas	Punchana	Double deleted	post	1
MDP6131	NAMRU	2017	2017	Loreto	Maynas	Punchana	Double deleted	post	9
MDP6140	NAMRU	2017	2017	Loreto	Maynas	Punchana	Double deleted	post	14
MDP6158	NAMRU	2017	2017	Loreto	Maynas	Punchana	Double deleted	post	1
MDP6161	NAMRU	2017	2017	Loreto	Maynas	Punchana	Double deleted	post	1
MDP6178	NAMRU	2017	2017	Loreto	Maynas	Punchana	Double deleted	post	9
MDP6257	NAMRU	2018	2018	Loreto	Maynas	Punchana	Double deleted	post	1
MDP6271	NAMRU	2018	2018	Loreto	Maynas	Punchana	Double deleted	post	1
MDP6281	NAMRU	2018	2018	Loreto	Maynas	Punchana	Double deleted	post	1
MDP6283	NAMRU	2018	2018	Loreto	Maynas	Punchana	Double deleted	post	1
MDP6289	NAMRU	2018	2018	Loreto	Maynas	Punchana	Double deleted	post	1
MDP6292	NAMRU	2018	2018	Loreto	Maynas	Punchana	Double deleted	post	1
MDP6293	NAMRU	2018	2018	Loreto	Maynas	Punchana	Double deleted	post	1
MDP6296	NAMRU	2018	2018	Loreto	Maynas	San Juan Bautista	Double deleted	post	1
MDP6299	NAMRU	2018	2018	Loreto	Maynas	Iquitos	Wild-type	post	13
MDP6306	NAMRU	2018	2018	Loreto	Maynas	San Juan Bautista	Double deleted	post	1
MDP6322	NAMRU	2018	2018	Loreto	Maynas	Punchana	Double deleted	post	1
MDP6327	NAMRU	2018	2018	Loreto	Maynas	San Juan Bautista	Double deleted	post	1
MDP6342	NAMRU	2018	2018	Loreto	Maynas	Punchana	Double deleted	post	9
MDP6376	NAMRU	2018	2018	Loreto	Maynas	Punchana	Double deleted	post	1
PE02F10	find	2008	2008	Loreto	Maynas	Yaranayuto	Double deleted	during	5
PE02F11	find	2008	2008	Loreto	Maynas	San Juan Bautista	hrp3 deleted only	during	2
PE02F14	find	2008	2008	Loreto	Maynas	San Juan Bautista	hrp3 deleted only	during	2
PE02F16	find	2008	2008	Loreto	Maynas	Napo	Double deleted	during	5
PE02F32	find	2008	2008	Loreto	Maynas	San Juan Bautista	Double deleted	during	5
PE03F02-19022014	find	2014	2014	Loreto	Maynas	San Juan Bautista	Double deleted	post	1
PE03F02-21052014	find	2014	2014	Loreto	Maynas	San Juan Bautista	Wild-type	post	3
PE03F03	find	2014	2014	Loreto	Maynas	San Juan Bautista	Double deleted	post	1
PE03F05	find	2014	2014	Loreto	Maynas	San Juan Bautista	Double deleted	post	1
PE03F06	find	2014	2014	Loreto	Maynas	San Juan Bautista	Double deleted	post	1
PE03F07	find	2014	2014	Loreto	Maynas	San Juan Bautista	Double deleted	post	1
PE03F09	find	2014	2014	Loreto	Maynas	San Juan Bautista	Double deleted	post	3
PE04F05	find	2017	2017	Loreto	Maynas	San Juan Bautista	Double deleted	post	1
PE04F06	find	2017	2017	Loreto	Maynas	San Juan Bautista	Double deleted	post	1
PE04F07	find	2017	2017	Loreto	Maynas	San Juan Bautista	Double deleted	post	1
PE04F09	find	2017	2017	Loreto	Maynas	San Juan Bautista	Double deleted	post	1
PE04F11	find	2017	2017	Loreto	Maynas	San Juan Bautista	Double deleted	post	9
PE04F12	find	2017	2017	Loreto	Maynas	San Juan Bautista	Double deleted	post	1
PE04F14	find	2017	2017	Loreto	Maynas	San Juan Bautista	Wild-type	post	3
PE04F15	find	2017	2017	Loreto	Maynas	San Juan Bautista	Double deleted	post	1
PE04F16	find	2017	2017	Loreto	Maynas	San Juan Bautista	Double deleted	post	1
PE04F17	find	2017	2017	Loreto	Maynas	San Juan Bautista	Double deleted	post	1
PE04F19	find	2017	2017	Loreto	Maynas	San Juan Bautista	Double deleted	post	1
PE04F20	find	2017	2017	Loreto	Maynas	San Juan Bautista	Double deleted	post	1
PE04F21	find	2017	2017	Loreto	Maynas	San Juan Bautista	Double deleted	post	1
PE04F22	find	2017	2017	Loreto	Maynas	San Juan Bautista	Double deleted	post	1
PE04F23	find	2017	2017	Loreto	Maynas	San Juan Bautista	Double deleted	post	1
PE04F24	find	2017	2017	Loreto	Maynas	San Juan Bautista	Double deleted	post	1
PE04F28	find	2017	2017	Loreto	Maynas	San Juan Bautista	Double deleted	post	1
PE04F31	find	2017	2017	Loreto	Maynas	San Juan Bautista	Double deleted	post	1
PE04F32	find	2017	2017	Loreto	Maynas	San Juan Bautista	Double deleted	post	1
PS03	find	2009	2009	Loreto	Maynas	San Juan Bautista	Wild-type	during	3
PS05	find	2009	2009	Loreto	Maynas	San Juan Bautista	Wild-type	during	3
PS08	find	2009	2009	Loreto	Maynas	San Juan Bautista	Double deleted	during	5
PS19	find	2010	2010	Loreto	Maynas	San Juan Bautista	Wild-type	during	3
PS27	find	2010	2010	Loreto	Maynas	San Juan Bautista	hrp2 deleted only	during	19
PS29	find	2010	2010	Loreto	Maynas	San Juan Bautista	Wild-type	during	3
PY07	find	2010	2010	Loreto	Alto Amazonas	Yurimaguas	hrp2 deleted only	during	20
83	artekin	2004	2004	Loreto	Maynas	San Juan Bautista/Torres Causana	hrp3 deleted only	pre	7
PY13	find	2010	2010	Loreto	Alto Amazonas	Yurimaguas	Double deleted	during	1
96	artekin	2004	2004	Loreto	Maynas	San Juan Bautista/Torres Causana	hrp2 deleted only	pre	4
PE02F25	find	2008	2008	Loreto	Alto Amazonas	Lagunas	hrp3 deleted only	during	8
115	artekin	2004	2004	Loreto	Maynas	San Juan Bautista/Torres Causana	Wild-type	pre	15
93	artekin	2004	2004	Loreto	Maynas	San Juan Bautista/Torres Causana	Wild-type	pre	6
PS12	find	2009	2009	Loreto	Maynas	San Juan Bautista	hrp3 deleted only	during	2
PS21	find	2010	2010	Loreto	Maynas	San Juan Bautista	Double deleted	during	5
526	artekin	2004	2004	Loreto	Maynas	San Juan Bautista/Torres Causana	Wild-type	pre	16
270	artekin	2005	2005	Loreto	Maynas	San Juan Bautista/Torres Causana	hrp3 deleted only	pre	8
22	artekin	2003	2003	Loreto	Maynas	San Juan Bautista/Torres Causana	hrp3 deleted only	pre	12
64	artekin	2004	2004	Loreto	Maynas	San Juan Bautista/Torres Causana	Wild-type	pre	17
PS32	find	2010	2010	Loreto	Maynas	San Juan Bautista	Wild-type	during	3
MDP3150	NAMRU	2012	2012	Loreto	Maynas	Punchana	hrp2 deleted only	post	11
MDP3202	NAMRU	2012	2012	Loreto	Maynas	Punchana	hrp2 deleted only	post	11
MDP4546	NAMRU	2016	2016	Loreto	Maynas	Iquitos	Double deleted	post	10
MDP4349	NAMRU	2016	2016	Loreto	Maynas	Iquitos	Double deleted	post	10
PE04F18	find	2017	2017	Loreto	Maynas	San Juan Bautista	Double deleted	post	9
MDP6043	NAMRU	2017	2017	Loreto	Maynas	Punchana	hrp3 deleted only	post	18
MDP6337	NAMRU	2018	2018	Loreto	Maynas	San Juan Bautista	Wild-type	post	13
MDP6144	NAMRU	2017	2017	Loreto	Maynas	Punchana	Double deleted	post	14
PY05	find	2010	2010	Loreto	Alto Amazonas	Yurimaguas	hrp2 deleted only	during	19
PY14	find	2010	2010	Loreto	Alto Amazonas	Yurimaguas	hrp2 deleted only	during	20
