## Supplemental File 1 for "Malaria control and the unexpected spread of diagnostic-resistant *Plasmodium falciparum* in Peru"

### Sheet: Protocol details
		Protocol: Grignard et al. pfhrp2/3 multiplex real-time PCR assay
		Version 1.4 (July 18, 2025)
		Version	Date	Authors	Notes
		1.0	2021-12-02	Jonathan Parr, Ashenafi Assefa	Original protocol with input from Khalid Beshir.
		1.1	2025-03-19	Jonathan Parr, Kyaw Lay Thwai	Original protocol with additional QC, calling, and purchasing details.
		1.2	2025-03-20	J Parr, KL Thwai, A Assefa, I Gerdes Gyuricza	Additional calling annotation
		1.3	2025-06-27	J Parr, KL Thwai, A Assefa	Additional calling annotation (spurious amplification considerations, mixed infection calls)
		1.4	2025-07-18	J Parr, KL Thwai, A Assefa	Annotation about calling (positives, mixed)

### Sheet: Conditions - 12uL
Multiplex hrp2/3 assay (Grignard et al. EBM 2020)					Cycling conditions				Primers & Probes
	1x (ul)	Total Concentration			No. Cycles	Temp	Time		Pfhrp2_F1:	5’ TAATTSCGYATTTAATAATAACTTGTG-‘3
pfhrp2 Fwd (20uM)	0.12	200nM			1	95C	3 min		Pfhrp2_R2:	5’- CATCATCTACATGTGCTGGAG -‘3
pfhrp2 Rev (20uM)	0.12	200nM			45	95C	15 sec		Pfhrp2_probe:	FAM 5’-ATGCAAAAGGACTTAATTTAAATAAGAGATT-‘3 BHQ2
pfhrp2 probe (12uM)	0.12	120nM	FAM			54C	30 sec
pfhrp3 Fwd (20uM)	0.12	200nM				72C	30 sec		Pfhrp3_F2 :	ACGGATTTCATTTTAACCCTTCACGA
pfhrp3 Rev (20uM)	0.12	200nM							Pfhrp3_R2 :	TGAGAATCATCAAAACAAGCATTAGC
pfhrp3 probe (12uM)	0.12	120nM	HEX						Pfhrp3_probe :	HEX 5'- ACAATTCCCATACTTTACATCATGCA-'3 BHQ2
pfldh Fwd (12uM)	0.12	120nM
pfldh Rev (12uM)	0.12	120nM							Pfldh_F :	5’-ACGATTTGGCTGGAGCAGAT-‘3
pfldh probe (8uM)	0.12	080nM	TexRd						Pfldh_R :	5’-TCTCTATTCCATTCTTTGTCACTCTTTC-‘3
HumBB Fwd (12uM)	0.12	120nM							Pfldh_probe:	TexRd 5’-GTAATAGTAACAGCTGGATTTACCAAGGCCCCA-‘3 BHQ1
HumBB Rev (12uM)	0.12	120nM
HumBB probe (8uM)	0.12	080nM	CY5						HumTuBB_F:	5’-AAGGAGGTCGATGAGCAGAT-‘3
NH4 Buffer (10X)	1.92	1.6X							HumTuBB_R:	5’-GCTGTCTTGACATTGTTGGG-‘3
MgCl2 (50mM)	0.96	4 mM							HumanTuBB_P :	CY5 5’-TTAACGTGCAGAACAAGAACAGCAGCT-‘3 BHQ2
dNTPs (10 mM)	0.96	800uM	(Total, or 200uM each)
Biotaq Polymerase (5U/ul)	0.192	0.96U							Machine:	Bio-Rad CFX384 Real-Time System
H2O	4.528
DNA	2
Total	12

### Sheet: Conditions - 25uL
Multiplex hrp2/3 assay (Grignard et al. EBM 2020)					Cycling conditions				Primers & Probes
	1x (ul)	Total Concentration			No. Cycles	Temp	Time		Pfhrp2_F1:	5’ TAATTSCGYATTTAATAATAACTTGTG-‘3
pfhrp2 Fwd (20uM)	0.25	200nM			1	95C	3 min		Pfhrp2_R2:	5’- CATCATCTACATGTGCTGGAG -‘3
pfhrp2 Rev (20uM)	0.25	200nM			45	95C	15 sec		Pfhrp2_probe:	FAM 5’-ATGCAAAAGGACTTAATTTAAATAAGAGATT-‘3 BHQ2
pfhrp2 probe (12uM)	0.25	120nM	FAM			54C	30 sec
pfhrp3 Fwd (20uM)	0.25	200nM				72C	30 sec		Pfhrp3_F2 :	ACGGATTTCATTTTAACCCTTCACGA
pfhrp3 Rev (20uM)	0.25	200nM							Pfhrp3_R2 :	TGAGAATCATCAAAACAAGCATTAGC
pfhrp3 probe (12uM)	0.25	120nM	HEX						Pfhrp3_probe :	HEX 5'- ACAATTCCCATACTTTACATCATGCA-'3 BHQ2
pfldh Fwd (12uM)	0.25	120nM
pfldh Rev (12uM)	0.25	120nM							Pfldh_F :	5’-ACGATTTGGCTGGAGCAGAT-‘3
pfldh probe (8uM)	0.25	080nM	TexRd						Pfldh_R :	5’-TCTCTATTCCATTCTTTGTCACTCTTTC-‘3
HumBB Fwd (12uM)	0.25	120nM							Pfldh_probe:	TexRd 5’-GTAATAGTAACAGCTGGATTTACCAAGGCCCCA-‘3 BHQ1
HumBB Rev (12uM)	0.25	120nM
HumBB probe (8uM)	0.25	080nM	CY5						HumTuBB_F:	5’-AAGGAGGTCGATGAGCAGAT-‘3
NH4 Buffer (10X)	4	1.6X							HumTuBB_R:	5’-GCTGTCTTGACATTGTTGGG-‘3
MgCl2 (50mM)	2	4 mM							HumanTuBB_P :	CY5 5’-TTAACGTGCAGAACAAGAACAGCAGCT-‘3 BHQ2
dNTPs (10 mM)	2	800uM	(Total, or 200uM each)
Biotaq Polymerase (5U/ul)	0.4	2U							Machine:	QuantStudio 6 Flex
H2O	8.6
DNA	5
Total	25

### Sheet: Quality control and calling
Quality control and data analysis for the multiplex hrp2/3 real-time PCR assay (Grignard et al. EBM 2020)
1. Look at NTCs, if any positive <35 cycles, then repeat
2. Look at positive controls.
a. 3D7 (or PfINT) should be hrp2+, hrp3+, ldh+, humBT+
b. DD2 should be hrp2-, hrp3+, ldh+, humBT-
c. HB3 should be hrp2+, hrp3-, ldh+, humBT-. Note that we have commonly observed spurious, low-fluorescence signal in the HB3 (hrp3-) control for the hrp3 (VIC) probe. If observed, then raise the threshold just above the spurious(plateau) signal compared to 3D7 and DD2.
3. Adjust thresholds to account for background.
a. Focus on the Texas Red (pfldh) results for the entire plate. Adjust the Texas Red (pfldh) probe threshold as needed so that it is above the background noise for cycles ≥15.
b. Focus on the Cy5 (human B-tubulin) results for the entire plate. Adjust the Cy5 (human B-tubulin) probe threshold as needed so that it is above the background noise for cycles ≥15.
4. Synchronize hrp2 and hrp3 thresholds. Focus on the 3D7 control, adjusting the parasite probe thresholds (hrp2, hrp3, ldh) as needed to achieve equivalent cycle numbers (+/- 0.5 cycles). This can be done when viewing amplification plots by unclicking the “auto” setting for a probe of interest and manually dragging the threshold up so that the Ct value is the same across probes. In most cases, y…
5. Click analyze, or analyze data using your machine's controls.
Hrp2 and hrp3 deletion calling algorithm
Notes: a) Because the pfldh probe and others sometimes give late amplification that we believe to be spurious, we restrict all positive calls to those with <35 cycles. b) Any positive result occuring ≤15 cycles requires manual review. These are almost universally false positives (in most cases, Ct <15 corresponds to parasite densities that are not physiologically possible in human infection) and …
6. Before looking at individual samples, look at all samples on the plate to identify and correct any spurious amplification (which can result in false-positive results). This can be done by highlighting all wells on the plate, then looking at each probe individually. First, look at Texas Red (pfldh) only. Take note of any curves that are not sigmoidal in shape as expected with normal exponential…
7. Focus on the Cy5 (human B-tubulin) result. If positive, then proceed to step 8. If negative, then call "Human DNA degraded - manual review required". Stop. (Exception: This step should be omitted if evaluating cultured parasites; these samples typically do not have human DNA).
8. Focus on the Texas Red (pfldh) result. If positive at ≤35 cycles, proceed to step 9. If negative or >35 cycles, then call "Invalid - insufficient parasite DNA". Stop.
9. Focus on the FAM (hrp2) result. If positive with Ct <35, then call "hrp2 positive". If negative, then call "hrp2 deletion". Note: It is important to consider the following two scenarios for all samples: a) If positive but >3 cycles greater than Texas Red (pfldh) and Ct <40, then call "Possible hrp2 deletion mixed infection - manual review required". b) If positive but Ct is between 35 and 40, …
10. Focus on the HEX (hrp3) result. If positive with Ct <35, then call "hrp3 positive". If negative, then call "hrp3 deletion". Note: It is important to consider the following two scenarios for all samples: a) If positive but Ct is between 35 and 40, then call "Possible hrp3 deletion - manual review required." b) If positive but >3 cycles greater than Texas Red (pfldh) and Ct<40, then call "Possi…
11. Review all "manual review required" samples with Dr. Parr or another expert/trained lab member to make a consensus call.

### Sheet: Ordering - 2021 version
Date:	2021-12-20
Purpose	Reagent requirements for molecular confirmation of pfhrp2/3 deletions using real-time PCR
For
Compiled by	Kyaw Thwai, Ashenafi Assefa, Oksana Kharabora, Jonathan Parr
Quantity	4800	(2,000 samples in duplicate, plus ~20% extra for controls and repeats)
Purpose	Name	quantity per unit ordered	ul per quantity	total (ul or packages)	Reference code	Total required	Total to order	Company	Purchasing link	Notes	Notes_2
pfldh qPCR	FastStart Universal Probe Master (Rox)	10	5000	50000	4914058001	0.6	1	Sigma Aldrich	https://www.sigmaaldrich.com/US/en/product/roche/fsupmmro		Singleton (quantitative PCR). Used to determine parasite density. We do not make deletion calls in low density samples with <100 parasites/µL.
pfldh qPCR	pfldh-q probe (250nM scale, HPLC purified)	1		113	custom	1.06195	2	IDT	https://www.idtdna.com/pages/products/qpcr-and-pcr/custom-probes	5'-FAM-AGTAATAGTAACAGCTGGATTTACCAAGGCCCCA-TAMRA-3'	Singleton (quantitative PCR). Used to determine parasite density. We do not make deletion calls in low density samples with <100 parasites/µL.
hrp2/3 multiplex real-time PCR	Biotaq Polymerase (5U/ul)	20	100	2000	BIO-21060-4	0.96	1	Fisher Scientific	https://www.thomassci.com/Chemicals/PCR-Reagents/_/BIOTAQ-DNA-Polymerase		Duplicate. Total number of reactions can be reduced if only run in duplicate for any hrp2- or hrp3- negative samples identified during initial multiplex PCR
hrp2/3 multiplex real-time PCR	NH4 Buffer (10X)	2	1200	2400	(comes with Biotaq)		0	Fisher Scientific	https://www.thomassci.com/Chemicals/PCR-Reagents/_/BIOTAQ-DNA-Polymerase	Comes with Biotaq polymerase	Duplicate. Total number of reactions can be reduced if only run in duplicate for any hrp2- or hrp3- negative samples identified during initial multiplex PCR
hrp2/3 multiplex real-time PCR	MgCl2 (50mM)	1	1200	1200	(comes with Biotaq)		0	Fisher Scientific	https://www.thomassci.com/Chemicals/PCR-Reagents/_/BIOTAQ-DNA-Polymerase	Comes with Biotaq polymerase	Duplicate. Total number of reactions can be reduced if only run in duplicate for any hrp2- or hrp3- negative samples identified during initial multiplex PCR
hrp2/3 multiplex real-time PCR	dNTPs	10	1000	10000	BIO-39053 (DNTP-M10-10)	0.96	1	Fisher Scientific	https://www.thomassci.com/Molecular-Diagnostics/Amplification/dNTP/_/dNTP-Mix?q=BIO-39053		Duplicate. Total number of reactions can be reduced if only run in duplicate for any hrp2- or hrp3- negative samples identified during initial multiplex PCR
hrp2/3 multiplex real-time PCR	pfhrp2 Fwd (25-100nM scale, salt-free)	1		757	custom	0.317041	1	IDT	https://www.idtdna.com/pages/products/qpcr-and-pcr/custom-primers	5’-TAATTSCGYATTTAATAATAACTTGTG-‘3	Duplicate. Total number of reactions can be reduced if only run in duplicate for any hrp2- or hrp3- negative samples identified during initial multiplex PCR
hrp2/3 multiplex real-time PCR	pfhrp2 Rev (25-100nM scale, salt-free)	1		714	custom	0.336134	1	IDT	https://www.idtdna.com/pages/products/qpcr-and-pcr/custom-primers	5’-CATCATCTACATGTGCTGGAG-‘3	Duplicate. Total number of reactions can be reduced if only run in duplicate for any hrp2- or hrp3- negative samples identified during initial multiplex PCR
hrp2/3 multiplex real-time PCR	pfhrp2 probe (250nM scale, HPLC purified)	1		302	custom	0.476821	1	IDT	https://www.idtdna.com/pages/products/qpcr-and-pcr/custom-probes	5'-FAM-ATGCAAAAGGACTTAATTTAAATAAGAGATT-BHQ2-3'	Duplicate. Total number of reactions can be reduced if only run in duplicate for any hrp2- or hrp3- negative samples identified during initial multiplex PCR
hrp2/3 multiplex real-time PCR	pfhrp3 Fwd (25-100nM scale, salt-free)	1		1041	custom	0.230548	1	IDT	https://www.idtdna.com/pages/products/qpcr-and-pcr/custom-primers	5'-ACGGATTTCATTTTAACCCTTCACGA-3'	Duplicate. Total number of reactions can be reduced if only run in duplicate for any hrp2- or hrp3- negative samples identified during initial multiplex PCR
hrp2/3 multiplex real-time PCR	pfhrp3 Rev (25-100nM scale, salt-free)	1		1069	custom	0.224509	1	IDT	https://www.idtdna.com/pages/products/qpcr-and-pcr/custom-primers	5'-TGAGAATCATCAAAACAAGCATTAGC-3'	Duplicate. Total number of reactions can be reduced if only run in duplicate for any hrp2- or hrp3- negative samples identified during initial multiplex PCR
hrp2/3 multiplex real-time PCR	pfhrp3 probe (250nM scale, HPLC purified)	1		608	custom	0.236842	1	IDT	https://www.idtdna.com/pages/products/qpcr-and-pcr/custom-probes	5'-HEX-ACAATTCCCATACTTTACATCATGCA-BHQ2-3'	Duplicate. Total number of reactions can be reduced if only run in duplicate for any hrp2- or hrp3- negative samples identified during initial multiplex PCR
pfldh qPCR and hrp2/3 multiplex real-time PCR	pfldh Fwd (25-100nM scale, salt-free)	1		888	custom	0.324324	1	IDT	https://www.idtdna.com/pages/products/qpcr-and-pcr/custom-primers	5’-ACGATTTGGCTGGAGCAGAT-3'	[Used for pfldh qPCR in singleton, hrp2/3 multiplex in duplicate.] Total number of reactions can be reduced if only run in duplicate for any hrp2- or hrp3- negative samples identified during initial multiplex PCR.
pfldh qPCR and hrp2/3 multiplex real-time PCR	pfldh Rev (25-100nM scale, salt-free)	1		1023	custom	0.281525	1	IDT	https://www.idtdna.com/pages/products/qpcr-and-pcr/custom-primers	5’-TCTCTATTCCATTCTTTGTCACTCTTTC-3'	[Used for pfldh qPCR in singleton, hrp2/3 multiplex in duplicate.] Total number of reactions can be reduced if only run in duplicate for any hrp2- or hrp3- negative samples identified during initial multiplex PCR.
hrp2/3 multiplex real-time PCR	pfldh probe (250nM scale, HPLC purified)	1		113	custom	0.849558	1	IDT	https://www.idtdna.com/pages/products/qpcr-and-pcr/custom-probes	5'-TexRd-GTAATAGTAACAGCTGGATTTACCAAGGCCCCA-BHQ1-3'	Duplicate. Total number of reactions can be reduced if only run in duplicate for any hrp2- or hrp3- negative samples identified during initial multiplex PCR.
hrp2/3 multiplex real-time PCR	HumBB Fwd (25-100nM scale, salt-free)	1		849	custom	0.169611	1	IDT	https://www.idtdna.com/pages/products/qpcr-and-pcr/custom-primers	5’-AAGGAGGTCGATGAGCAGAT-3'	Duplicate. Total number of reactions can be reduced if only run in duplicate for any hrp2- or hrp3- negative samples identified during initial multiplex PCR
hrp2/3 multiplex real-time PCR	HumBB Rev (25-100nM scale, salt-free)	1		711	custom	0.202532	1	IDT	https://www.idtdna.com/pages/products/qpcr-and-pcr/custom-primers	5’-GCTGTCTTGACATTGTTGGG-3'	Duplicate. Total number of reactions can be reduced if only run in duplicate for any hrp2- or hrp3- negative samples identified during initial multiplex PCR
hrp2/3 multiplex real-time PCR	HumBB probe (250nM scale, HPLC purified)	1		400	custom	0.24	1	IDT	https://www.idtdna.com/pages/products/qpcr-and-pcr/custom-probes	5'-CY5-TTAACGTGCAGAACAAGAACAGCAGCT-BHQ2-3'	Duplicate. Total number of reactions can be reduced if only run in duplicate for any hrp2- or hrp3- negative samples identified during initial multiplex PCR
confirmatory PfBt real-time PCR	FastStart Universal SYBR Green Master (Rox)	5	5000	25000	4913914001	1.2	1	Sigma Aldrich	https://www.sigmaaldrich.com/US/en/product/roche/fsusgmmro	Fast Start Universal Probe Master (Rox).	PfBtub run in singleton (confirmatory). Total number of reactions will be smaller, performed on any hrp2- or hrp3- negative samples identified during multiplex PCR
confirmatory PfBt real-time PCR	PfBtub Fwd (25-100nM scale, salt-free)	1		500	custom	0.48	1	IDT	https://www.idtdna.com/pages/products/qpcr-and-pcr/custom-primers	5'-AATAAATCATAATGATGTGCGCAAGTGATCC-3'	PfBtub run in singleton (confirmatory). Total number of reactions will be smaller, performed on any hrp2- or hrp3- negative samples identified during multiplex PCR
confirmatory PfBt real-time PCR	PfBtub Rev (25-100nM scale, salt-free)	1		500	custom	0.48	1	IDT	https://www.idtdna.com/pages/products/qpcr-and-pcr/custom-primers	5'-AATAAATCATAATCCTTTGTGGACATTCTTCCTC-3'	PfBtub run in singleton (confirmatory). Total number of reactions will be smaller, performed on any hrp2- or hrp3- negative samples identified during multiplex PCR
hrp2/3 multiplex real-time PCR	96-well optical PCR plates (0.2mL)	20	1	20	43-067-37	2.5	5	Fisher Scientific	https://www.fishersci.com/shop/products/applied-biosystems-microamp-optical-96-well-reaction-plate-barcode-4/4306737?searchHijack=true&searchTerm=43-067-37&searchType=RAPID&matchedCatNo=43-067-37
confirmatory PfBt real-time PCR	96-well optical PCR plates (0.2mL)	20	1	20	43-067-37	1.25	0	Fisher Scientific	https://www.fishersci.com/shop/products/applied-biosystems-microamp-optical-96-well-reaction-plate-barcode-4/4306737?searchHijack=true&searchTerm=43-067-37&searchType=RAPID&matchedCatNo=43-067-37
pfldh qPCR	96-well optical PCR plates (0.2mL)	20	1	20	43-067-37	1.25	0	Fisher Scientific	https://www.fishersci.com/shop/products/applied-biosystems-microamp-optical-96-well-reaction-plate-barcode-4/4306737?searchHijack=true&searchTerm=43-067-37&searchType=RAPID&matchedCatNo=43-067-37
all	Control: PfINT international standard				04/176		1	NIBSC	https://www.nibsc.org/products/brm_product_catalogue/detail_page.aspx?catid=04/176	hrp2+/3+ DNA control (preferred)
all	Control: 3D7 genomic DNA				MRA-151G,102G		1	BEI	https://www.beiresources.org/Catalog/BEINucleicAcids/MRA-102G.aspx	(Alternative hrp2+/3+ DNA control if PfINT not available)
all	Control: DD2 genomic DNA				MRA-150G, 156G		1	BEI	https://www.beiresources.org/Catalog/BEINucleicAcids/MRA-150G.aspx	hrp2-/3+ DNA control
all	Control: HB3 genomic DNA				MRA-155G		1	BEI	https://www.beiresources.org/Catalog/BEINucleicAcids/MRA-155G.aspx	hrp2+/3- DNA control
all	Optical plate covers (ABI)				4311971		1	Fisher Scientific	https://www.thermofisher.com/order/catalog/product/4311971
all	Molecular grade water (500mL)	6	500	3000	MT46000CV	1	1	Fisher Scientific	https://www.fishersci.com/shop/products/cellgro-67/MT46000CV?searchHijack=true&searchTerm=MT46000CV&searchType=RAPID&matchedCatNo=MT46000CV
all	Buffer EB (250 ml)	1	250	250	Cat. No. / ID: 19086	1	1	QIAGEN	https://www.qiagen.com/us/products/discovery-and-translational-research/lab-essentials/buffers-reagents/buffer-eb/	For resuspending primers
all	TE Buffer, Tris-EDTA, 1X Solution	1	100	100	BP2473100	1	1	Fisher Scientific	https://www.fishersci.com/shop/products/tris-edta-1x-solution-ph-8-0-molecular-biology-fisher-bioreagents-3/BP2473100?searchHijack=true&searchTerm=BP2473100&searchType=RAPID&matchedCatNo=BP2473100	For resuspending probes
DNA extraction	DNA storage plates (LoBind preferred)	25	1	25	E0030129504	1	1	Fisher Scientific	https://www.fishersci.com/shop/products/eppendorf-twin-tec-96-lobind-pcr-plates-1/E0030129504?searchHijack=true&searchTerm=0030129.504&searchType=RAPID&matchedCatNo=0030129.504	For storage of eluted DNA
DNA extraction	Plate seals (foil)	100	1	100	12-156	1	1	Genesee	https://geneseesci.com/shop-online/product-details/12-156/extreme-foilseal	For storage of eluted DNA
DNA extraction	Chelex/Tween or QIAGEN				[recipient to source]			[recipient to source]	[recipient to source]	Either DNA extraction method is fine
all	Pipette tips				[recipient to source]			[recipient to source]	[recipient to source]
